# Identification and characterization of a novel *pic* gene cluster responsible for picolinic acid degradation in *Alcaligenes faecalis* JQ135

**DOI:** 10.1101/530550

**Authors:** Jiguo Qiu, Lingling Zhao, Siqiong Xu, Qing Chen, Le Chen, Bin Liu, Qing Hong, Zhenmei Lu, Jian He

## Abstract

Picolinic acid (PA) is a natural toxic pyridine derivative. Microorganisms can degrade and utilize PA for growth. However, the full metabolic pathway and its physiological and genetic foundation remain unknown. In this study, we identified the *pic* gene cluster responsible for the complete degradation of PA from *Alcaligenes faecalis* JQ135. PA was initially 6-hydroxylated into 6-hydroxypicolinic acid (6HPA) by PA dehydrogenase (PicA). 6HPA was then 3-hydroxylated by a four-component 6HPA monooxygenase (PicB) to form 3,6-dihydroxypicolinic acid (3,6DHPA), which was then converted into 2,5-dihydroxypyridine (2,5DHP) by a decarboxylase (PicC). The 2,5DHP was further degraded into fumaric acid, through PicD (2,5DHP dioxygenase), PicE (*N*-formylmaleamic acid deformylase), PicF (maleamic acid amidohydrolase), and PicG (maleic acid isomerase). Homologous *pic* gene clusters with diverse organizations were found to be widely distributed in *α*-, *β*-, and *γ*-Proteobacteria. Our findings provide new insights into the microbial metabolism of environmental toxic pyridine derivatives.

**Importance:** Picolinic acid is a common metabolite of L-tryptophan and some aromatic compounds and is an important intermediate of industrial concern. Although the microbial degradation/detoxification of picolinic acid has been studied for over 50 years, the underlying molecular mechanisms are still unknown. Here, we show the *pic* gene cluster responsible for the complete degradation of picolinic acid into the tricarboxylic acid cycle. This gene cluster was found to be widespread in other *α*-, *β*-, and *γ*-Proteobacteria. These findings provide new perspective for understanding the mechanisms of picolinic acid biodegradation in bacteria.
