## Supplemental Data 1 for "Identification and characterization of a novel *pic* gene cluster responsible for picolinic acid degradation in *Alcaligenes faecalis* JQ135"

### Sheet: Table S1
Kingdom	Phylum	Class	Order	Family	Genus+Species+Strains#	Types$	Genome accession numbers ※	picA1&	picA2	picA3	picB1	picB2	picB3	picB4	picC	picD	picE	picF	picG	picR
Bacteria	Proteobacteria	α-proteobacteria	Rhizobiales	Bradyrhizobiaceae	Afipia broomeae GAS525	XIV	NZ_PGEV01000001	BKA77_RS03870	BKA77_RS03875	BKA77_RS03880	BKA77_RS03860 ^			BKA77_RS03865	BKA77_RS03835	BKA77_RS03820	BKA77_RS03825	BKA77_RS03815	BKA77_RS03830	BKA77_RS03840
					Bradyrhizobium canariense GAS369	XIV	LT629750	SAMN05444158_2278	SAMN05444158_2277	SAMN05444158_2276	SAMN05444158_2280 ^			SAMN05444158_2279	SAMN05444158_2285	SAMN05444158_2288	SAMN05444158_2287	SAMN05444158_2289	SAMN05444158_2286	SAMN05444158_2284
					Bradyrhizobium erythrophlei GAS138	XIV	LT670817	SAMN05443248_3994	SAMN05443248_3995	SAMN05443248_3996	SAMN05443248_3992 ^			SAMN05443248_3993	SAMN05443248_3987	SAMN05443248_3984	SAMN05443248_3985	SAMN05443248_3983	SAMN05443248_3986	SAMN05443248_3988
					Bradyrhizobium sp. C9	XV	NWTG01000021	CO675_30705	CO675_30700	CO675_30690	CO675_30715 ^			CO675_30710	CO675_30675	CO675_30660	CO675_30665	CO675_30655	CO675_30670	CO675_30685
				Phyllobacteriaceae	Hoeflea sp. IMCC20628	XII	NZ_CP011479	IMCC20628_RS17410	IMCC20628_RS17415	IMCC20628_RS17420	IMCC20628_RS24780 ^			IMCC20628_RS17425	IMCC20628_RS17435	IMCC20628_RS17445	IMCC20628_RS17450	IMCC20628_RS17440	IMCC20628_RS17455	IMCC20628_RS17405
			Rhodobacterales	Rhodobacteraceae	Octadecabacter arcticus 238	XII	CP003742	OA238_c08240	OA238_c08230	OA238_c08220	OA238_c08200 ^			OA238_c08210	OA238_c08190	OA238_c08170	OA238_c08160	OA238_c08180	OA238_c08150	OA238_c08250
					Loktanella vestfoldensis SMR4r	XII	CP021431	LOKVESSMR4R_03225	LOKVESSMR4R_03226	LOKVESSMR4R_03227	LOKVESSMR4R_03229 ^			LOKVESSMR4R_03228	LOKVESSMR4R_03230	LOKVESSMR4R_03232	LOKVESSMR4R_03231	LOKVESSMR4R_03233	LOKVESSMR4R_03234	LOKVESSMR4R_03224
					Paracoccus seriniphilus DSM 14827	XIII	FZQB01000005	SAMN05444959_10516	SAMN05444959_10515	SAMN05444959_10514	SAMN05444959_10512 ^			SAMN05444959_10513	SAMN05444959_10511	SAMN05444959_1055	SAMN05444959_1056	SAMN05444959_1054	SAMN05444959_1057	SAMN05444959_10517
Bacteria	Proteobacteria	β-proteobacteria	Burkholderiales	Alcaligenaceae	Achromobacter insolitus DSM 23807	III	CP019325	BUW96_02645	BUW96_02650	BUW96_02655	BUW96_02635	BUW96_02630	BUW96_02625	BUW96_02620	BUW96_02600	BUW96_02610	BUW96_02605	BUW96_02615	BUW96_27610	BUW96_02585
					Achromobacter insolitus FDAARGOS_88	III	CP026973	MC81_04830	MC81_04835	MC81_04840	MC81_04820	MC81_04815	MC81_04810	MC81_04805	MC81_04785	MC81_04795	MC81_04790	MC81_04800	MC81_19935	MC81_04770
					Achromobacter insolitus LMG 6003	III	NJIF01000015	CEY08_28520	CEY08_28515	CEY08_28510	CEY08_28530	CEY08_28535	CEY08_28540	CEY08_28545	CEY08_28565	CEY08_28555	CEY08_28560	CEY08_28550	CEY08_09205	CEY08_28580
					Achromobacter marplatensis B2	VI	NJIG01000003	CEY09_09965	CEY09_09960	CEY09_09955	CEY09_09975	CEY09_09980	CEY09_09985	CEY09_09990	CEY09_10015	CEY09_10000	CEY09_10005	CEY09_09995	CEY09_10010	CEY09_10025
					Achromobacter piechaudii ATCC 43553	VI	GG770409	HMPREF0004_2811	HMPREF0004_2812	HMPREF0004_2813	HMPREF0004_2809	HMPREF0004_2808	HMPREF0004_2807	HMPREF0004_2806	HMPREF0004_2801	HMPREF0004_2804	HMPREF0004_2803	HMPREF0004_2805	HMPREF0004_2802	HMPREF0004_2799
					Achromobacter piechaudii GCS2	VI	KQ410708	AKG08_12780	AKG08_12775	AKG08_12770	AKG08_12790	AKG08_12795	AKG08_12800	AKG08_12805	AKG08_12830	AKG08_12815	AKG08_12820	AKG08_12810	AKG08_12825	AKG08_12840
					Achromobacter piechaudii HLE	VI	ALJE01000011	QWC_11161	QWC_11156	QWC_11151	QWC_11171	QWC_11176	QWC_11181	QWC_11186	QWC_11211	QWC_11196	QWC_11201	QWC_11191	QWC_11206	QWC_11221
					Achromobacter piechaudii NBRC 102461	VI	NZ_BCTK01000015	API01S_RS26685	API01S_RS26680	API01S_RS26675	API01S_RS26695	API01S_RS26700	API01S_RS26705	API01S_RS26710	API01S_RS26735	API01S_RS26720	API01S_RS26725	API01S_RS26715	API01S_RS26730	API01S_RS26745
					Achromobacter sp. 2789STDY5608625	III	CYTK01000018	ERS370000_06128	ERS370000_06129	ERS370000_06130	ERS370000_06126	ERS370000_06125	ERS370000_06124	ERS370000_06123	ERS370000_06119	ERS370000_06121	ERS370000_06120	ERS370000_06122	ERS370000_03290	ERS370000_06116
					Achromobacter sp. 2789STDY5608636	VII	CYTV01000004	ERS370011_02012	ERS370011_02011	ERS370011_02010	ERS370011_02014	ERS370011_02015	ERS370011_02016	ERS370011_02017	ERS370011_02004	ERS370011_02001	ERS370011_02002	ERS370011_02000	ERS370011_02003	ERS370011_02018
					Achromobacter sp. AONIH1	III	CP026124	C2U31_23335	C2U31_23330	C2U31_23325	C2U31_23345	C2U31_23350	C2U31_23355	C2U31_23360	C2U31_23380	C2U31_23370	C2U31_23375	C2U31_23365	C2U31_06800	C2U31_23395
					Achromobacter sp. AR476-2	III	LWDT01000055	A3839_20435	A3839_20440	A3839_20445	A3839_20425	A3839_20420	A3839_20415	A3839_20410	A3839_20390	A3839_20400	A3839_20395	A3839_20405	A3839_03805	A3839_20375
					Achromobacter sp. KCJK1724	III	LYQJ01000040	A7P22_10135	A7P22_10140	A7P22_10145	A7P22_10125	A7P22_10120	A7P22_10115	A7P22_10110	A7P22_10090	A7P22_10100	A7P22_10095	A7P22_10105	A7P22_03720	A7P22_10075
					Achromobacter sp. KCJK1731	III	LXPX01000098	A7J71_14265	A7J71_14260	A7J71_14255	A7J71_14275	A7J71_14280	A7J71_14285	A7J71_14290	A7J71_14310	A7J71_14300	A7J71_14305	A7J71_14295	A7J71_00885	A7J71_14325
					Achromobacter sp. MYb9	VI	PCOQ01000034	CQ050_28655	CQ050_28660	CQ050_28665	CQ050_28645	CQ050_28640	CQ050_28635	CQ050_28630	CQ050_28605	CQ050_28620	CQ050_28615	CQ050_28625	CQ050_28610	CQ050_28595
					Achromobacter xylosoxidans A8	III	CP002287	AXYL_02473	AXYL_02474	AXYL_02475	AXYL_02471	AXYL_02470	AXYL_02469	AXYL_02468	AXYL_02464	AXYL_02466	AXYL_02465	AXYL_02467	AXYL_00363	AXYL_02461
					Achromobacter xylosoxidans B_1	III	NZ_MTLG01000065	BRO63_RS11340	BRO63_RS11345	BRO63_RS11350	BRO63_RS11330	BRO63_RS11325	BRO63_RS11320	BRO63_RS11315	BRO63_RS11295	BRO63_RS11305	BRO63_RS11300	BRO63_RS11310	BRO63_RS00225	BRO63_RS11280
					Achromobacter xylosoxidans DPB_1	III	NZ_MTLI01000108	BRO65_RS13525	BRO65_RS13530	BRO65_RS13535	BRO65_RS13515	BRO65_RS13510	BRO65_RS13505	BRO65_RS13500	BRO65_RS13480	BRO65_RS13490	BRO65_RS13485	BRO65_RS13495	BRO65_RS22005	BRO65_RS13465
					Advenella kashmirensis W13003	V	AYXT01000009	W822_06865	W822_06870	W822_06875	W822_06855	W822_06850	W822_06845	W822_06840	W822_06820	W822_06830	W822_06825	W822_06835	W822_06905	W822_06895
					Advenella kashmirensis WT001 (DSM 17095)	V	CP003555	TKWG_00660	TKWG_00665	TKWG_00670	TKWG_00640	TKWG_00635	TKWG_00630	TKWG_00625	TKWG_00600	TKWG_00615	TKWG_00610	TKWG_00620	TKWG_00715	TKWG_00690
					Advenella sp. S44	V	NEXS01000001	CAP48_02690	CAP48_02695	CAP48_02700	CAP48_02680	CAP48_02675	CAP48_02670	CAP48_02665	CAP48_02645	CAP48_02655	CAP48_02650	CAP48_02660	CAP48_02730	CAP48_02720
					Alcaligenes aquatilis QD168	I	CP032153.1	D3M96_16035	D3M96_16030	D3M96_16025	D3M96_16045	D3M96_16050	D3M96_16055	D3M96_16060	D3M96_16085	D3M96_16075	D3M96_16080	D3M96_16070	D3M96_17640	D3M96_16090
					Alcaligenes faecalis BDB4	I	CP021883	CDA61_13690	CDA61_13695	CDA61_13700	CDA61_13680	CDA61_13675	CDA61_13670	CDA61_13665	CDA61_13645	CDA61_13655	CDA61_13650	CDA61_13660	CDA61_12310	CDA61_13640
					Alcaligenes faecalis DSM 30030 (ATCC 8750)	I	CP023667	CPY64_13865	CPY64_13860	CPY64_13855	CPY64_13875	CPY64_13880	CPY64_13885	CPY64_13890	CPY64_13920	CPY64_13910	CPY64_13915	CPY64_13905	CPY64_15315	CPY64_13925
					Alcaligenes faecalis GZAF3	I	MSZP01000002	BVZ30_08745	BVZ30_08750	BVZ30_08755	BVZ30_08735	BVZ30_08730	BVZ30_08725	BVZ30_08720	BVZ30_08700	BVZ30_08710	BVZ30_08705	BVZ30_08715	BVZ30_07265	BVZ30_08695
					Alcaligenes faecalis JQ135	I	CP021641	AFA_15100	AFA_15095	AFA_15090	AFA_15110	AFA_15115	AFA_15120	AFA_15125	AFA_15145	AFA_15135	AFA_15140	AFA_15130	AFA_16520	AFA_15150
					Alcaligenes faecalis FDAARGOS_491	I	CP033861.1	EGY22_00750	EGY22_00745	EGY22_00740	EGY22_00760	EGY22_00765	EGY22_00770	EGY22_00775	EGY22_00805	EGY22_00795	EGY22_00800	EGY22_00790	EGY22_02200	EGY22_00810
					Alcaligenes faecalis J481	I	CP032521.1	D6I95_08325	D6I95_08320	D6I95_08315	D6I95_08335	D6I95_08340	D6I95_08345	D6I95_08350	D6I95_08370	D6I95_08360	D6I95_08365	D6I95_08355	D6I95_09655	D6I95_08375
					Alcaligenes faecalis P156	I	CP021079	ALFP_2945	ALFP_2944	ALFP_2943	ALFP_2947	ALFP_2948	ALFP_2949	ALFP_2950	ALFP_2955	ALFP_2953	ALFP_2954	ALFP_2952	ALFP_3272	ALFP_2956
					Alcaligenes faecalis subsp. phenolicus MB207	I	MTBI01000003	BV899_13720	BV899_13715	BV899_13710	BV899_13730	BV899_13735	BV899_13740	BV899_13745	BV899_13765	BV899_13755	BV899_13760	BV899_13750	BV899_15240	BV899_13770
					Alcaligenes faecalis ZD02	I	CP013119	UZ73_14600	UZ73_14605	UZ73_14610	UZ73_14590	UZ73_14585	UZ73_14580	UZ73_14575	UZ73_14555	UZ73_14565	UZ73_14560	UZ73_14570	UZ73_12950	UZ73_14550
					Alcaligenes sp. HPC1271	I	AMXV01000034	C660_15714	C660_15719	C660_22324	C660_15709	C660_15704	C660_15699	C660_15694	C660_15674	C660_15684	C660_15679	C660_15689	C660_10556	C660_15669
					Bordetella ansorpii H050680373	VII	FKIF01000007	SAMEA3906486_03290	SAMEA3906486_03291	SAMEA3906486_03292	SAMEA3906486_03288	SAMEA3906486_03287	SAMEA3906486_03286	SAMEA3906486_03285	SAMEA3906486_03298	SAMEA3906486_03301	SAMEA3906486_03300	SAMEA3906486_03302	SAMEA3906486_03299	SAMEA3906486_03284
					Bordetella ansorpii NCTC13364	VII	FKBS01000008	SAMEA1982600_00864	SAMEA1982600_00865	SAMEA1982600_00866	SAMEA1982600_00862	SAMEA1982600_00861	SAMEA1982600_00860	SAMEA1982600_00859	SAMEA1982600_00872	SAMEA1982600_00875	SAMEA1982600_00874	SAMEA1982600_00876	SAMEA1982600_00873	SAMEA1982600_00858
					Bordetella bronchialis AU17976	VI	CP016171	BAU08_12520	BAU08_12525	BAU08_12530	BAU08_12510	BAU08_12505	BAU08_12500	BAU08_12495	BAU08_12470	BAU08_12485	BAU08_12480	BAU08_12490	BAU08_12475	BAU08_12465
					Bordetella bronchialis AU3182	VI	CP016170	BAU06_12330	BAU06_12335	BAU06_12340	BAU06_12320	BAU06_12315	BAU06_12310	BAU06_12305	BAU06_12280	BAU06_12295	BAU06_12290	BAU06_12300	BAU06_12285	BAU06_12275
					Bordetella bronchiseptica 1289	VI	HE983626	BN113_0281	BN113_0282	BN113_0283	BN113_0279	BN113_0278	BN113_0277	BN113_0276	BN113_0271	BN113_0274	BN113_0273	BN113_0275	BN113_0272	BN113_0276
					Bordetella bronchiseptica ATCC BAA-588D-5	VI	CP014013	AL472_02855	AL472_02860	AL472_02865	AL472_02845	AL472_02840	AL472_02835	AL472_02830	AL472_02805	AL472_02820	AL472_02815	AL472_02825	AL472_02810	AL472_02790
					Bordetella bronchiseptica Bbr77	VI	NZ_HE983628	BN116_RS00060	BN116_RS00065	BN116_RS00070	BN116_RS00050	BN116_RS00045	BN116_RS00040	BN116_RS00035	BN116_RS00005	BN116_RS00020	BN116_RS00015	BN116_RS00030	BN116_RS00010
					Bordetella bronchiseptica I328	VI	NZ_CP016431	BBB44_RS01385	BBB44_RS01390	BBB44_RS01395	BBB44_RS01375	BBB44_RS01370	BBB44_RS01365	BBB44_RS01360	BBB44_RS01335	BBB44_RS01350	BBB44_RS01345	BBB44_RS01355	BBB44_RS01340	BBB44_RS01320
					Bordetella bronchiseptica RB50	VI	NC_002927	AYT36_RS01415	AYT36_RS01420	AYT36_RS01425	AYT36_RS01405	AYT36_RS01400	AYT36_RS01395	AYT36_RS01390	AYT36_RS01365	AYT36_RS01380	AYT36_RS01375	AYT36_RS01385	AYT36_RS01370	AYT36_RS01350
					Bordetella bronchiseptica S798	VI	AP014582	BBS798_0276	BBS798_0277	BBS798_0278	BBS798_0274	BBS798_0273	BBS798_0272	BBS798_0271	BBS798_0266	BBS798_0269	BBS798_0268	BBS798_0270	BBS798_0267	BBS798_0263
					Bordetella flabilis AU10664	VI	CP016172	BAU07_14150	BAU07_14145	BAU07_14140	BAU07_14160	BAU07_14165	BAU07_14170	BAU07_14175	BAU07_14205	BAU07_14190	BAU07_14195	BAU07_14185	BAU07_14200	BAU07_14210
					Bordetella genomosp. 11 AU8856	VI	NEVS01000004	CAL28_13735	CAL28_13740	CAL28_13745	CAL28_13725	CAL28_13720	CAL28_13715	CAL28_13710	CAL28_13685	CAL28_13700	CAL28_13695	CAL28_13705	CAL28_13690	CAL28_13680
					Bordetella genomosp. 13 AU7206	VII	CP021111	CAL15_12545	CAL15_12540	CAL15_12535	CAL15_12555	CAL15_12560	CAL15_12565	CAL15_12570	CAL15_12505	CAL15_12490	CAL15_12495	CAL15_12485	CAL15_12500	CAL15_12575
					Bordetella genomosp. 2 AU8256	VI	NZ_NEVT01000009	CAL24_RS22365	CAL24_RS22360	CAL24_RS22355	CAL24_RS22375	CAL24_RS22380	CAL24_RS22385	CAL24_RS22390	CAL24_RS22415	CAL24_RS22400	CAL24_RS22405	CAL24_RS22395	CAL24_RS22410	CAL24_RS22420
					Bordetella genomosp. 4 AU14378	VII	NEVO01000007	CAL21_08625	CAL21_08630	CAL21_08635	CAL21_08615	CAL21_08610	CAL21_08605	CAL21_08600	CAL21_08650	CAL21_08660	CAL21_08655	CAL21_08665	CAL21_24655	CAL21_08595
					Bordetella genomosp. 4 AU9919	VII	NEVQ01000013	CAL20_11450	CAL20_11455	CAL20_11460	CAL20_11440	CAL20_11435	CAL20_11430	CAL20_11425	CAL20_11475	CAL20_11485	CAL20_11480	CAL20_11490	CAL20_24525	CAL20_11420
					Bordetella genomosp. 6 AU22978	VI	NZ_CP021107	CAL11_RS22775	CAL11_RS22770	CAL11_RS22765	CAL11_RS22785	CAL11_RS22790	CAL11_RS22795	CAL11_RS22800	CAL11_RS22825	CAL11_RS22810	CAL11_RS22815	CAL11_RS22805	CAL11_RS22820	CAL11_RS22840
					Bordetella genomosp. 8 AU19157	VI	CP021108	CAL12_12865	CAL12_12870	CAL12_12875	CAL12_12855	CAL12_12850	CAL12_12845	CAL12_12840	CAL12_12815	CAL12_12830	CAL12_12825	CAL12_12835	CAL12_12820	CAL12_12810
					Bordetella genomosp. 9 AU14267	VI	CP021110	CAL14_11070	CAL14_11065	CAL14_11060	CAL14_11080	CAL14_11085	CAL14_11090	CAL14_11095	CAL14_11120	CAL14_11105	CAL14_11110	CAL14_11100	CAL14_11115	CAL14_11125
					Bordetella genomosp. 9 AU17164	VI	CP021109	CAL13_11565	CAL13_11560	CAL13_11555	CAL13_11575	CAL13_11580	CAL13_11585	CAL13_11590	CAL13_11615	CAL13_11600	CAL13_11605	CAL13_11595	CAL13_11610	CAL13_11620
					Bordetella genomosp. 9 AU21707	VI	NEVJ01000003	CAL26_12795	CAL26_12800	CAL26_12805	CAL26_12785	CAL26_12780	CAL26_12775	CAL26_12770	CAL26_12745	CAL26_12760	CAL26_12755	CAL26_12765	CAL26_12750	CAL26_12740
					Bordetella parapertussis ATCC BAA-587	VI	NC_002928	BPP_RS01415	BPP_RS01420	BPP_RS01425	BPP_RS01405	BPP_RS01400	BPP_RS01395	BPP_RS01390	BPP_RS01365	BPP_RS01380	BPP_RS01375	BPP_RS01385	BPP_RS01370	BPP_RS01350
					Bordetella parapertussis Bpp5	VI	HE965803	BN117_0276	BN117_0277	BN117_0278	BN117_0274	BN117_0273	BN117_0272	BN117_0271	BN117_0266	BN117_0269	BN117_0268	BN117_0270	BN117_0267	BN117_0263
					Bordetella parapertussis H904	VI	NZ_CP016342	BBB43_RS01415	BBB43_RS01420	BBB43_RS01425	BBB43_RS01405	BBB43_RS01400	BBB43_RS01395	BBB43_RS01390	BBB43_RS01365	BBB43_RS01380	BBB43_RS01375	BBB43_RS01385	BBB43_RS01370	BBB43_RS01350
					Bordetella pertussis B1838	VI	CP011440	B1838_3470	B1838_3469	B1838_3468	B1838_3472	B1838_3473	B1838_3474	B1838_3475	B1838_3480	B1838_3477	B1838_3478	B1838_3476	B1838_3479	B1838_3483
					Bordetella pertussis B1917	VI	CP009751	B1917_3466	B1917_3465	B1917_3464	B1917_3468	B1917_3469	B1917_3470	B1917_3471	B1917_3476	B1917_3473	B1917_3474	B1917_3472	B1917_3475	B1917_3479
					Bordetella pertussis B1920	VI	CP009752	B1920_3473	B1920_3472	B1920_3471	B1920_3475	B1920_3476	B1920_3477	B1920_3478	B1920_3483	B1920_3480	B1920_3481	B1920_3479	B1920_3482	B1920_3486
					Bordetella pertussis B199	VI	CP022361	AV743_18990	AV743_18985	AV743_18980	AV743_19000	AV743_19005	AV743_19010	AV743_19015	AV743_19040	AV743_19025	AV743_19030	AV743_19020	AV743_19035	AV743_19055
					Bordetella pertussis B203	VI	CP012128	ADU61_17860	ADU61_17855	ADU61_17850	ADU61_17870	ADU61_17875	ADU61_17880	ADU61_17885	ADU61_17910	ADU61_17895	ADU61_17900	ADU61_17890	ADU61_17905	ADU61_17925
					Bordetella pertussis B3621	VI	CP011401	B3621_3464	B3621_3463	B3621_3462	B3621_3466	B3621_3467	B3621_3468	B3621_3469	B3621_3474	B3621_3471	B3621_3472	B3621_3470	B3621_3473	B3621_3477
					Bordetella pertussis C571	VI	CP011167	WG72_17485	WG72_17480	WG72_17475	WG72_17495	WG72_17500	WG72_17505	WG72_17510	WG72_17535	WG72_17520	WG72_17525	WG72_17515	WG72_17530	WG72_17550
					Bordetella pertussis C742	VI	CP011688	ABB81_17455	ABB81_17450	ABB81_17445	ABB81_17465	ABB81_17470	ABB81_17475	ABB81_17480	ABB81_17505	ABB81_17490	ABB81_17495	ABB81_17485	ABB81_17500	ABB81_17520
					Bordetella pertussis CS	VI	CP002695	BPTD_0597	BPTD_0598	BPTD_0599	BPTD_0595	BPTD_0594	BPTD_0593	BPTD_0592	BPTD_0587	BPTD_0590	BPTD_0589	BPTD_0591	BPTD_0588	BPTD_0584
					Bordetella pertussis D717	VI	NZ_CP016964	BFW74_RS17710	BFW74_RS17705	BFW74_RS17700	BFW74_RS17720	BFW74_RS17725	BFW74_RS17730	BFW74_RS17735	BFW74_RS17760	BFW74_RS17745	BFW74_RS17750	BFW74_RS17740	BFW74_RS17755	BFW74_RS17775
					Bordetella pertussis D799	VI	NZ_CP016963	BFW76_RS17710	BFW76_RS17705	BFW76_RS17700	BFW76_RS17720	BFW76_RS17725	BFW76_RS17730	BFW76_RS17735	BFW76_RS17760	BFW76_RS17745	BFW76_RS17750	BFW76_RS17740	BFW76_RS17755	BFW76_RS17775
					Bordetella pertussis E976	VI	CP011175	WU09_17490	WU09_17485	WU09_17480	WU09_17500	WU09_17505	WU09_17510	WU09_17515	WU09_17540	WU09_17525	WU09_17530	WU09_17520	WU09_17535	WU09_17555
					Bordetella pertussis F034	VI	NZ_CP011177	WU11_RS17780	WU11_RS17775	WU11_RS17770	WU11_RS17790	WU11_RS17795	WU11_RS17800	WU11_RS17805	WU11_RS17830	WU11_RS17815	WU11_RS17820	WU11_RS17810	WU11_RS17825	WU11_RS17845
					Bordetella pertussis G085	VI	NZ_CP013874	AVS47_RS17760	AVS47_RS17755	AVS47_RS17750	AVS47_RS17770	AVS47_RS17775	AVS47_RS17780	AVS47_RS17785	AVS47_RS17810	AVS47_RS17795	AVS47_RS17800	AVS47_RS17790	AVS47_RS17805	AVS47_RS17825
					Bordetella pertussis G965	VI	NZ_CP013876	AVS49_RS17755	AVS49_RS17750	AVS49_RS17745	AVS49_RS17765	AVS49_RS17770	AVS49_RS17775	AVS49_RS17780	AVS49_RS17805	AVS49_RS17790	AVS49_RS17795	AVS49_RS17785	AVS49_RS17800	AVS49_RS17820
					Bordetella pertussis H321	VI	CP010965	UN82_17505	UN82_17500	UN82_17495	UN82_17515	UN82_17520	UN82_17525	UN82_17530	UN82_17555	UN82_17540	UN82_17545	UN82_17535	UN82_17550	UN82_17570
					Bordetella pertussis H34	VI	CP011694	ABB87_17490	ABB87_17485	ABB87_17480	ABB87_17500	ABB87_17505	ABB87_17510	ABB87_17515	ABB87_17540	ABB87_17525	ABB87_17530	ABB87_17520	ABB87_17535	ABB87_17555
					Bordetella pertussis H374	VI	CP010838	RD03_17475	RD03_17470	RD03_17465	RD03_17485	RD03_17490	RD03_17495	RD03_17500	RD03_17525	RD03_17510	RD03_17515	RD03_17505	RD03_17520	RD03_17540
					Bordetella pertussis H542	VI	CP010843	RD09_02015	RD09_02020	RD09_02025	RD09_02005	RD09_02000	RD09_01995	RD09_01990	RD09_01965	RD09_01980	RD09_01975	RD09_01985	RD09_01970	RD09_01950
					Bordetella pertussis H68	VI	CP012078	AC877_17470	AC877_17465	AC877_17460	AC877_17480	AC877_17485	AC877_17490	AC877_17495	AC877_17520	AC877_17505	AC877_17510	AC877_17500	AC877_17515	AC877_17535
					Bordetella pertussis H806	VI	CP011195	WU29_17475	WU29_17470	WU29_17465	WU29_17485	WU29_17490	WU29_17495	WU29_17500	WU29_17525	WU29_17510	WU29_17515	WU29_17505	WU29_17520	WU29_17540
					Bordetella pertussis H921	VI	NZ_AXSM02000010	L548_RS04190	L548_RS04195	L548_RS04200	L548_RS04180	L548_RS04175	L548_RS04170	L548_RS04165	L548_RS04140	L548_RS04155	L548_RS04150	L548_RS04160	L548_RS04145	L548_RS04125
					Bordetella pertussis I135	VI	CP011722	ABC15_17485	ABC15_17480	ABC15_17475	ABC15_17495	ABC15_17500	ABC15_17505	ABC15_17510	ABC15_17535	ABC15_17520	ABC15_17525	ABC15_17515	ABC15_17530	ABC15_17550
					Bordetella pertussis I263	VI	NZ_CP011725	ABC18_RS17770	ABC18_RS17765	ABC18_RS17760	ABC18_RS17780	ABC18_RS17785	ABC18_RS17790	ABC18_RS17795	ABC18_RS17820	ABC18_RS17805	ABC18_RS17810	ABC18_RS17800	ABC18_RS17815	ABC18_RS17835
					Bordetella pertussis I271	VI	CP011727	ABC20_17520	ABC20_17515	ABC20_17510	ABC20_17530	ABC20_17535	ABC20_17540	ABC20_17545	ABC20_17570	ABC20_17555	ABC20_17560	ABC20_17550	ABC20_17565	ABC20_17585
					Bordetella pertussis I468	VI	CP010251	RD20_17480	RD20_17475	RD20_17470	RD20_17490	RD20_17495	RD20_17500	RD20_17505	RD20_17530	RD20_17515	RD20_17520	RD20_17510	RD20_17525	RD20_17545
					Bordetella pertussis I707	VI	CP010266	QR61_02020	QR61_02025	QR61_02030	QR61_02010	QR61_02005	QR61_02000	QR61_01995	QR61_01970	QR61_01985	QR61_01980	QR61_01990	QR61_01975	QR61_01955
					Bordetella pertussis J010	VI	CP012085	AC884_17490	AC884_17485	AC884_17480	AC884_17500	AC884_17505	AC884_17510	AC884_17515	AC884_17540	AC884_17525	AC884_17530	AC884_17520	AC884_17535	AC884_17555
					Bordetella pertussis J096	VI	CP013951	AV742_17505	AV742_17500	AV742_17495	AV742_17515	AV742_17520	AV742_17525	AV742_17530	AV742_17555	AV742_17540	AV742_17545	AV742_17535	AV742_17550	AV742_17570
					Bordetella pertussis J448	VI	CP017405	BH373_18855	BH373_18850	BH373_18845	BH373_18865	BH373_18870	BH373_18875	BH373_18880	BH373_18905	BH373_18890	BH373_18895	BH373_18885	BH373_18900	BH373_18920
					Bordetella pertussis Tohama I	VI	NC_002929	BP0590	BP0591	BP0592	BP0586	BP0585	BP0584	BP0583	BP0578	BP0581	BP0580	BP0582	BP0579	BP0575
					Bordetella pertussis VA-145	VI	CP015769	A8B92_03150	A8B92_03155	A8B92_03160	A8B92_03140	A8B92_03135	A8B92_03130	A8B92_03125	A8B92_03100	A8B92_03115	A8B92_03110	A8B92_03120	A8B92_03105	A8B92_03085
					Bordetella pertussis VA-190	VI	CP015761	A8B95_19245	A8B95_19240	A8B95_19235	A8B95_19255	A8B95_19260	A8B95_19265	A8B95_19270	A8B95_19295	A8B95_19280	A8B95_19285	A8B95_19275	A8B95_19290	A8B95_19310
					Bordetella pertussis VA-198	VI	CP015764	A8B97_16805	A8B97_16810	A8B97_16815	A8B97_16795	A8B97_16790	A8B97_16785	A8B97_16780	A8B97_16755	A8B97_16770	A8B97_16765	A8B97_16775	A8B97_16760	A8B97_16740
					Bordetella petrii J51	VI	NZ_JAEP01000011	L628_RS0110455	L628_RS0110450	L628_RS0110445	L628_RS0110465	L628_RS0110470	L628_RS0110475	L628_RS0110480	L628_RS0110505	L628_RS0110490	L628_RS0110495	L628_RS0110485	L628_RS0110500	L628_RS0110510
					Bordetella pseudohinzii 228-11	VII	LRSP01000001	AW877_00180	AW877_00185	AW877_00190	AW877_00170	AW877_00165	AW877_00160	AW877_00155	AW877_00220	AW877_00235	AW877_00230	AW877_00240	AW877_00225	AW877_00150
					Bordetella pseudohinzii 8-296-03	VII	JHEP02000007	L540_19365	L540_19360	L540_19355	L540_19375	L540_19380	L540_10775	L540_10770	L540_19325	L540_19340	L540_19335	L540_19345	L540_19330	L540_10765
					Bordetella pseudohinzii CWR-1	VII	LRSQ01000003	AW878_04175	AW878_04170	AW878_04165	AW878_04185	AW878_04190	AW878_04195	AW878_04200	AW878_04135	AW878_04120	AW878_04125	AW878_04115	AW878_04130	AW878_04205
					Bordetella pseudohinzii HI4681	VII	CP016440	BBN53_17775	BBN53_17770	BBN53_17765	BBN53_17785	BBN53_17790	BBN53_17795	BBN53_17800	BBN53_17735	BBN53_17720	BBN53_17725	BBN53_17715	BBN53_17730	BBN53_17805
					Bordetella sp. H567	VI	CP012334	AKI39_11550	AKI39_11555	AKI39_11560	AKI39_11540	AKI39_11535	AKI39_11530	AKI39_11525	AKI39_11500	AKI39_11515	AKI39_11510	AKI39_11520	AKI39_11505	AKI39_11495
					Pusillimonas sp. T2	II	NIQA01000010	PuT2_13905	PuT2_13910	PuT2_13915	PuT2_13895	PuT2_13890	PuT2_13885	PuT2_13880	PuT2_13860	PuT2_13870	PuT2_13865	PuT2_13875	PuT2_11155	PuT2_13855
				Burkholderiaceae	Burkholderia cepacia JBK9	X	CP013732	P350_37040	P350_37035	P350_37030	P350_37060	P350_37055	P350_37050	P350_37045	P350_37025	P350_37010	P350_37015	P350_37005	P350_37020	P350_36990
					Burkholderia sp. D7	X	NZ_OCSX01000003	CRP38_RS46705	CRP38_RS46700	CRP38_RS46695	CRP38_RS46725	CRP38_RS46720	CRP38_RS46715	CRP38_RS46710	CRP38_RS46690	CRP38_RS46675	CRP38_RS46680	CRP38_RS46670	CRP38_RS46685	CRP38_RS46660
					Burkholderia sp. JKS000303	X	PDBZ01000001	BX604_3657	BX604_3658	BX604_3659	BX604_3653	BX604_3654	BX604_3655	BX604_3656	BX604_3660	BX604_3663	BX604_3662	BX604_3664	BX604_3661	BX604_3667
					Burkholderia sp. JS23	X	NZ_FNLO01000001	BLU54_RS01290	BLU54_RS01295	BLU54_RS01300	BLU54_RS01270	BLU54_RS01275	BLU54_RS01280	BLU54_RS01285	BLU54_RS01305	BLU54_RS01320	BLU54_RS01315	BLU54_RS01325	BLU54_RS01310	BLU54_RS01340
					Burkholderia sp. K24	X	JMIK01000009	KBK24_0117645	KBK24_0117650	KBK24_0117655	KBK24_0117625	KBK24_0117630	KBK24_0117635	KBK24_0117640	KBK24_0117660	KBK24_0117675	KBK24_0117670	KBK24_0117680	KBK24_0117665	KBK24_0117695
					Burkholderia sp. KK1	X	NZ_CP016002	A9R05_RS37010	A9R05_RS37005	A9R05_RS37000	A9R05_RS37030	A9R05_RS37025	A9R05_RS37020	A9R05_RS37015	A9R05_RS36995	A9R05_RS36980	A9R05_RS36985	A9R05_RS36975	A9R05_RS36990	A9R05_RS36965
					Burkholderia sp. RPE64	X	NC_021289	BRPE64_RS27400	BRPE64_RS27405	BRPE64_RS27410	BRPE64_RS27415	BRPE64_RS27420	BRPE64_RS27425	BRPE64_RS27430	BRPE64_RS27435	BRPE64_RS27450	BRPE64_RS27445	BRPE64_RS27455	BRPE64_RS27440	BRPE64_RS27465
					Burkholderia sp. RPE67	X	NZ_AP014579	BRPE67_RS34495	BRPE67_RS34490	BRPE67_RS34485	BRPE67_RS34515	BRPE67_RS34510	BRPE67_RS34505	BRPE67_RS34500	BRPE67_RS34480	BRPE67_RS34465	BRPE67_RS34470	BRPE67_RS34460	BRPE67_RS34475	BRPE67_RS34450
					Burkholderia sp. YI23	X	NC_016626	BYI23_RS33195	BYI23_RS33190	BYI23_RS33185	BYI23_RS33215	BYI23_RS33210	BYI23_RS33205	BYI23_RS33200	BYI23_RS33180	BYI23_RS33165	BYI23_RS33170	BYI23_RS33160	BYI23_RS33175	BYI23_RS33150
					Caballeronia arvi LMG 29317	X	NZ_FCOM02000063	AWB74_RS36985	AWB74_RS36990	AWB74_RS36995	AWB74_RS36965	AWB74_RS36970	AWB74_RS36975	AWB74_RS36980	AWB74_RS37000	AWB74_RS37015	AWB74_RS37010	AWB74_RS37020	AWB74_RS37005	AWB74_RS37030
					Caballeronia cordobensis LMG 27620	X	NZ_LGRC01000030	ACU09_RS31750	ACU09_RS31745	ACU09_RS31740	ACU09_RS31770	ACU09_RS31765	ACU09_RS31760	ACU09_RS31755	ACU09_RS31735	ACU09_RS31720	ACU09_RS31725	ACU09_RS31715	ACU09_RS31730	ACU09_RS31705
					Caballeronia fortuita LMG 29320	X	NZ_FCNX02000003	AWB77_RS08435	AWB77_RS08440	AWB77_RS08445	AWB77_RS08415	AWB77_RS08420	AWB77_RS08425	AWB77_RS08430	AWB77_RS08450	AWB77_RS08465	AWB77_RS08460	AWB77_RS08470	AWB77_RS08455	AWB77_RS08480
					Caballeronia glebae LMG 29325	X	NZ_FCOJ02000015	AWB82_RS12885	AWB82_RS12880	AWB82_RS12875	AWB82_RS12905	AWB82_RS12900	AWB82_RS12895	AWB82_RS12890	AWB82_RS12870	AWB82_RS12855	AWB82_RS12860	AWB82_RS12850	AWB82_RS12865	AWB82_RS12845
					Caballeronia hypogeia LMG 29322	X	NZ_FCOA02000002	AWB79_RS05115	AWB79_RS05120	AWB79_RS05125	AWB79_RS05095	AWB79_RS05100	AWB79_RS05105	AWB79_RS05110	AWB79_RS05130	AWB79_RS05145	AWB79_RS05140	AWB79_RS05150	AWB79_RS05135	AWB79_RS05160
					Caballeronia pedi LMG 29323	X	NZ_FCOE02000025	AWB80_RS28705	AWB80_RS28700	AWB80_RS28695	AWB80_RS28725	AWB80_RS28720	AWB80_RS28715	AWB80_RS28710	AWB80_RS28690	AWB80_RS28675	AWB80_RS28680	AWB80_RS28670	AWB80_RS28685	AWB80_RS28660
					Caballeronia peredens LMG 29314	X	NZ_FCOH02000038	AWB71_RS29120	AWB71_RS29125	AWB71_RS29130	AWB71_RS29100	AWB71_RS29105	AWB71_RS29110	AWB71_RS29115	AWB71_RS29135	AWB71_RS29150	AWB71_RS29145	AWB71_RS29155	AWB71_RS29140	AWB71_RS29165
					Caballeronia ptereochthonis LMG 29326	X	NZ_FCOB02000034	AWB83_RS28800	AWB83_RS28805	AWB83_RS28810	AWB83_RS28780	AWB83_RS28785	AWB83_RS28790	AWB83_RS28795	AWB83_RS28815	AWB83_RS28830	AWB83_RS28825	AWB83_RS28835	AWB83_RS28820	AWB83_RS28845
					Caballeronia temeraria LMG 29319	X	NZ_FCOI02000051	AWB76_RS36365	AWB76_RS36360	AWB76_RS36355	AWB76_RS36385	AWB76_RS36380	AWB76_RS36375	AWB76_RS36370	AWB76_RS36350	AWB76_RS36335	AWB76_RS36340	AWB76_RS36330	AWB76_RS36345	AWB76_RS36320
					Caballeronia udeis LMG 27134	X	NZ_FCOK02000029	AWB69_RS20940	AWB69_RS20945	AWB69_RS20950	AWB69_RS20920	AWB69_RS20925	AWB69_RS20930	AWB69_RS20935	AWB69_RS20955	AWB69_RS20970	AWB69_RS20965	AWB69_RS20975	AWB69_RS20960	AWB69_RS20985
					Caballeronia zhejiangensis OP-1	X	NZ_JFHD01000003	BG60_RS06335	BG60_RS06340	BG60_RS06345	BG60_RS06315	BG60_RS06320	BG60_RS06325	BG60_RS06330	BG60_RS06350	BG60_RS06365	BG60_RS06360	BG60_RS06370	BG60_RS06355	BG60_RS06380
					Cupriavidus alkaliphilus ASC-732	VIII	FMAD01000006	GA0116996_106325	GA0116996_106324	GA0116996_106323	GA0116996_106337	GA0116996_106338	GA0116996_106339	GA0116996_106340	GA0116996_106326	GA0116996_106327	GA0116996_106330	GA0116996_106328	GA0116996_106329	GA0116996_106341
					Cupriavidus basilensis 4G11	VIII	CP010537	RR42_s1174	RR42_s1175	RR42_s1176	RR42_s1162	RR42_s1161	RR42_s1160	RR42_s1159	RR42_s1169	RR42_s1172	RR42_s1171	RR42_s1173	RR42_s1170	RR42_s1158
					Cupriavidus basilensis OR16	VIII	AHJE01000016	OR16_06889	OR16_06884	OR16_06879	OR16_06944	OR16_06949	OR16_06959	OR16_06964	OR16_06909	OR16_06894	OR16_06899	*	OR16_06904	OR16_06969
					Cupriavidus necator B9	VIII	FMSH01000215	CNECB9_2920007	CNECB9_2920006	CNECB9_2920005	CNECB9_2920020	CNECB9_2920021	CNECB9_2920022	CNECB9_2920023	CNECB9_2920012	CNECB9_2920009	CNECB9_2920010	CNECB9_2920008	CNECB9_2920011	CNECB9_2920024
					Cupriavidus necator H16	VIII	NC_008314	H16_RS22805	H16_RS22810	H16_RS22815	H16_RS22745	H16_RS22740	H16_RS22735	H16_RS22730	H16_RS22780	H16_RS22795	H16_RS22790	H16_RS22800	H16_RS22785	H16_RS22725
					Cupriavidus necator N-1	VIII	NC_015723	CNE_RS21835	CNE_RS21840	CNE_RS21845	CNE_RS21775	CNE_RS21770	CNE_RS21765	CNE_RS21760	CNE_RS21810	CNE_RS21825	CNE_RS21815	CNE_RS21830	CNE_RS21815	CNE_RS21755
					Cupriavidus necator PHE3-6	VIII	LMVF01000061	ASL20_29005	ASL20_29010	ASL20_29015	ASL20_28945	ASL20_28940	ASL20_28935	ASL20_28930	ASL20_28980	ASL20_28995	ASL20_28990	ASL20_29000	ASL20_28985	ASL20_28925
					Cupriavidus oxalaticus NBRC 13593	VIII	NZ_BCWO01000039	COX01S_RS28135	COX01S_RS28130	COX01S_RS28125	COX01S_RS28195	COX01S_RS28200	COX01S_RS28205	COX01S_RS28210	COX01S_RS28160	COX01S_RS28145	COX01S_RS28150	COX01S_RS28140	COX01S_RS28155	COX01S_RS28215
					Cupriavidus sp. GA3-3	VIII	AQPZ01000046	C265_23348	C265_23343	C265_23338	C265_23408	C265_23413	C265_23418	C265_23423	C265_23373	C265_23358	C265_23363	C265_23353	C265_23368	C265_23428
					Cupriavidus sp. NH9	VIII	CP017758	BJN34_29410	BJN34_29405	BJN34_29400	BJN34_29470	BJN34_29475	BJN34_29480	BJN34_29485	BJN34_29435	BJN34_29450	BJN34_29445	BJN34_29455	BJN34_29440	BJN34_29490
					Cupriavidus sp. SK-4	VIII	NZ_JFJW01000064	CF68_RS13220	CF68_RS13215	CF68_RS13210	CF68_RS13280	CF68_RS13285	CF68_RS13290	CF68_RS13295	CF68_RS13245	CF68_RS13230	CF68_RS13235	CF68_RS13225	CF68_RS13240	CF68_RS13300
					Cupriavidus taiwanensis STM 6018	VIII	NZ_AXAK01000001	A3AA_RS0102735	A3AA_RS0102730	A3AA_RS0102725	A3AA_RS0102795	A3AA_RS0102800	A3AA_RS0102805	A3AA_RS0102810	A3AA_RS0102760	A3AA_RS0102745	A3AA_RS0102750	A3AA_RS0102740	A3AA_RS0102755	A3AA_RS0102815
					Pandoraea sputorum DSM 21091	X	NZ_CP010431	NA29_RS08810	NA29_RS08815	NA29_RS08820	NA29_RS08790	NA29_RS08795	NA29_RS08800	NA29_RS08805	NA29_RS08825	NA29_RS08840	NA29_RS08835	NA29_RS08845	NA29_RS08830	NA29_RS08855
					Paraburkholderia fungorum FDAARGOS_245	X	NZ_NBSN01000003	A8H39_RS17630	A8H39_RS17625	A8H39_RS17620	A8H39_RS17650	A8H39_RS17645	A8H39_RS17640	A8H39_RS17635	A8H39_RS17615	A8H39_RS17600	A8H39_RS17605	A8H39_RS17595	A8H39_RS17610	A8H39_RS17580
					Paraburkholderia fungorum NBRC 102489	X	NZ_BAYC01000039	BFU01S_RS24340	BFU01S_RS24335	BFU01S_RS24330	BFU01S_RS24360	BFU01S_RS24355	BFU01S_RS24350	BFU01S_RS24345	BFU01S_RS24325	BFU01S_RS24310	BFU01S_RS24315	BFU01S_RS24305	BFU01S_RS24320	BFU01S_RS24290
					Paraburkholderia ginsengiterrae DCY85	X	NZ_LXKA01000143	A6V37_RS12160	A6V37_RS12165	A6V37_RS12170	A6V37_RS12140	A6V37_RS12145	A6V37_RS12150	A6V37_RS12155	A6V37_RS12175	A6V37_RS12190	A6V37_RS12185	A6V37_RS12195	A6V37_RS12180	A6V37_RS12210
					Paraburkholderia oxyphila NBRC 105797	X	NZ_BAYD01000039	BO1_RS23380	BO1_RS23385	BO1_RS23390	BO1_RS23360	BO1_RS23365	BO1_RS23370	BO1_RS23375	BO1_RS23395	BO1_RS23410	BO1_RS23405	BO1_RS23415	BO1_RS23400	BO1_RS23430
					Ralstonia eutropha JMP134	VIII	CP000091	Reut_B3790	Reut_B3791	Reut_B3792	Reut_B3778	Reut_B3777	Reut_B3776	Reut_B3775	Reut_B3785	Reut_B3788	Reut_B3787	Reut_B3789	Reut_B3786	Reut_B3774
					Ralstonia pickettii DTP0602	VIII	CP006668	N234_24900	N234_24905	N234_24910	N234_24840	N234_24835	N234_24830	N234_24825	N234_24875	N234_24890	N234_24885	N234_24895	N234_24880	N234_24820
				Comamonadaceae	Variovorax paradoxus 110B	IV	NZ_KB907461	G369_RS0126655	G369_RS0126650	G369_RS0126645	G369_RS0126660	G369_RS36345	G369_RS0126670	G369_RS0126675	G369_RS0126680	G369_RS0126685	G369_RS0126640	G369_RS0126690	*	G369_RS0126635
					Variovorax paradoxus 4MFCol3.1	IV	NZ_KB905068	D461_RS0131000	D461_RS0131005	D461_RS0131010	D461_RS0130995	D461_RS0130990	D461_RS0130985	D461_RS0130980	D461_RS0130975	D461_RS0130970	D461_RS0131015	D461_RS0130965	*	D461_RS0131020
					Variovorax paradoxus KB5	IV	LVHG01000073	A3K87_02480	A3K87_02475	A3K87_02470	A3K87_02485	A3K87_02490	A3K87_02495	A3K87_02500	A3K87_02505	A3K87_02510	A3K87_02465	A3K87_02515	*	A3K87_02460
					Variovorax paradoxus NBRC 15149	IV	NZ_BCUT01000005	VPA02S_RS21855	VPA02S_RS21860	VPA02S_RS21865	VPA02S_RS21850	VPA02S_RS21845	VPA02S_RS21840	VPA02S_RS21835	VPA02S_RS21830	VPA02S_RS21825	VPA02S_RS21870	VPA02S_RS21820	*	VPA02S_RS21875
					Variovorax paradoxus S110	IV	CP001635	Vapar_4287	Vapar_4286	Vapar_4285	Vapar_4288	Vapar_4289	Vapar_4290	Vapar_4291	Vapar_4292	Vapar_4293	Vapar_4284	Vapar_4294	Vapar_0652	Vapar_4283
					Variovorax paradoxus TBEA6	IV	NZ_JZWI01000052	VPARA_RS31710	VPARA_RS31705	VPARA_RS31700	VPARA_RS31715	VPARA_RS31720	VPARA_RS31725	VPARA_RS31730	VPARA_RS31735	VPARA_RS31740	VPARA_RS31695	VPARA_RS31745	VPARA_RS29930	VPARA_RS31690
					Variovorax sp. B2	IV	NNBR01000002	CHC06_02501	CHC06_02502	CHC06_02503	CHC06_02500	CHC06_02499	CHC06_02498	CHC06_02497	CHC06_02496	CHC06_02495	CHC06_02504	CHC06_02494	CHC06_00526	CHC06_02505
					Variovorax sp. B4	IV	NNBQ01000002	CHC07_02498	CHC07_02499	CHC07_02500	CHC07_02497	CHC07_02496	CHC07_02495	CHC07_02494	CHC07_02493	CHC07_02492	CHC07_02501	CHC07_02491	CHC07_01309	CHC07_02502
					Variovorax sp. JS1663	IX	LYMK01000026	A8M77_20700	A8M77_20705	A8M77_20710	A8M77_20680	A8M77_20675	A8M77_20670	A8M77_20665	A8M77_20650	A8M77_20635	A8M77_20640	A8M77_20630	A8M77_20645	A8M77_20660
					Variovorax sp. KK3	IX	NZ_LYVO01000014	B0W80_RS09280	B0W80_RS09285	B0W80_RS09290	B0W80_RS09260	B0W80_RS09255	B0W80_RS09250	B0W80_RS09245	B0W80_RS09230	B0W80_RS09215	B0W80_RS09220	B0W80_RS09210	B0W80_RS09225	B0W80_RS09240
					Variovorax sp. NFACC26	IV	FOKS01000027	SAMN03159379_07261	SAMN03159379_07262	SAMN03159379_07263	SAMN03159379_07260	SAMN03159379_07259	SAMN03159379_07258	SAMN03159379_07257	SAMN03159379_07256	SAMN03159379_07255	SAMN03159379_07264	SAMN03159379_07254	*	SAMN03159379_07265
					Variovorax sp. NFACC27	IV	FOOV01000033	SAMN03159447_06941	SAMN03159447_06940	SAMN03159447_06939	SAMN03159447_06942	SAMN03159447_06943	SAMN03159447_06944	SAMN03159447_06945	SAMN03159447_06946	SAMN03159447_06947	SAMN03159447_06938	SAMN03159447_06948	*	SAMN03159447_06937
					Variovorax sp. NFACC28	IV	FNUI01000026	SAMN03159371_07336	SAMN03159371_07335	SAMN03159371_07334	SAMN03159371_07337	SAMN03159371_07338	SAMN03159371_07339	SAMN03159371_07340	SAMN03159371_07341	SAMN03159371_07342	SAMN03159371_07333	SAMN03159371_07343	*	SAMN03159371_07332
					Variovorax sp. NFACC29	IV	FNVM01000025	SAMN03159365_07194	SAMN03159365_07195	SAMN03159365_07196	SAMN03159365_07193	SAMN03159365_07192	SAMN03159365_07191	SAMN03159365_07190	SAMN03159365_07189	SAMN03159365_07188	SAMN03159365_07197	SAMN03159365_07187	*	SAMN03159365_07198
					Variovorax sp. OK605	IV	FOWL01000013	SAMN05216567_1136	SAMN05216567_1135	SAMN05216567_1134	SAMN05216567_1137	SAMN05216567_1138	SAMN05216567_1139	SAMN05216567_11310	SAMN05216567_11311	SAMN05216567_11312	SAMN05216567_1133	SAMN05216567_11313	*	SAMN05216567_1132
					Variovorax sp. PDC80	IV	FOWG01000006	SAMN05443579_10614	SAMN05443579_10615	SAMN05443579_10616	SAMN05443579_10613	SAMN05443579_10612	SAMN05443579_10611	SAMN05443579_10610	SAMN05443579_1069	SAMN05443579_1068	SAMN05443579_10617	SAMN05443579_1067	*	SAMN05443579_10618
					Variovorax sp. WDL1	IV	LMTS01000004	APY03_0166	APY03_0165	APY03_0164	APY03_0167	APY03_0168	APY03_0169	APY03_0170	APY03_0171	APY03_0172	APY03_0163	APY03_0173	APY03_4559	APY03_0162
					Variovorax sp. WS11	IX	PXZZ01000009	C7T35_08920	C7T35_08925	C7T35_08930	C7T35_08900	C7T35_08895	C7T35_08890	C7T35_08885	C7T35_08870	C7T35_08855	C7T35_08860	C7T35_08850	C7T35_08865	C7T35_08880
					Variovorax sp. YR750	IV	FOBJ01000029	SAMN05518845_1296	SAMN05518845_1295	SAMN05518845_1294	SAMN05518845_1297	SAMN05518845_1298	SAMN05518845_1299	SAMN05518845_12910	SAMN05518845_12911	SAMN05518845_12912	SAMN05518845_1293	SAMN05518845_12913	*	SAMN05518845_1292
					Pseudacidovorax sp. RU35E	IV	FTMY01000021	SAMN05880557_12128	SAMN05880557_12129	SAMN05880557_12130	SAMN05880557_12127	SAMN05880557_12126	SAMN05880557_12125	SAMN05880557_12124	SAMN05880557_12123	SAMN05880557_12122	SAMN05880557_12131	SAMN05880557_12121	*	SAMN05880557_12132
					Polaromonas sp. OV174	IX	FOKZ01000026	SAMN05216344_12616	SAMN05216344_12615	SAMN05216344_12614	SAMN05216344_12620	SAMN05216344_12621	SAMN05216344_12622	SAMN05216344_12623	SAMN05216344_12625	SAMN05216344_12628	SAMN05216344_12627	SAMN05216344_12629	SAMN05216344_12626	SAMN05216344_12624
Bacteria	Proteobacteria	γ-proteobacteria	Pseudomonadales	Pseudomonadaceae	Pseudomonas fluorescens C8	XI	NZ_LACC01000006	VC35_RS04335	VC35_RS04330	VC35_RS04325	VC35_RS04340	VC35_RS04345	VC35_RS04350	VC35_RS04355	VC35_RS04385	VC35_RS04370	VC35_RS04375	VC35_RS04365	VC35_RS04380	VC35_RS04360
					Pseudomonas sp. GM55	XI	NZ_AKJJ01000028	PMI31_RS03655	PMI31_RS03650	PMI31_RS03645	PMI31_RS03660	PMI31_RS03665	PMI31_RS03670	PMI31_RS03675	PMI31_RS03705	PMI31_RS03690	PMI31_RS03695	PMI31_RS03685	PMI31_RS03700	PMI31_RS03680
Table S1	Accession data of bacterial strains containing the pic gene cluster.
Note：	1. # The strains were sorted alphabetically.
	2. $ The organization types of the pic cluster were shown in Fig. 7.
	3. ※ All genome sequences can be found on NCBI website. Genome sequences were collected till to December 31, 2018.
	4. & The locus_tag of the pic homologure genes.
	5. ^ indicates that the picB1, picB2, and picB3 genes are combined into one component (picB123).
	6. * indicated that the picG homologure genes were not found in the draft genome sequence.
