## Supplemental Table S2 for "Identification and characterization of a novel *pic* gene cluster responsible for picolinic acid degradation in *Alcaligenes faecalis* JQ135"

### Sheet: Sheet3
Types	Abbreviations	Representative strains	Genome accession numbers	picA1		picA2		picA3		picB1		picB2		picB3		picB4		picC		picD		picE		picF		picG		picR
I	Afa	Alcaligenes faecalis JQ135	CP021641	AFA_15100	identify(%)	AFA_15095	identify(%)	AFA_15090	identify(%)	AFA_15110	identify(%)	AFA_15115	identify(%)	AFA_15120	identify(%)	AFA_15125	identify(%)	AFA_15145	identify(%)	AFA_15135	identify(%)	AFA_15140	identify(%)	AFA_15130	identify(%)	AFA_16520	identify(%)	AFA_15150	identify(%)
II	Pus	Pusillimonas sp. T2	NIQA01000010	PuT2_13905	65.9	PuT2_13910	53.9	PuT2_13915	62.9	PuT2_13895	60.5	PuT2_13890	45.6	PuT2_13885	80.6	PuT2_13880	66.8	PuT2_13860	73.4	PuT2_13870	81.7	PuT2_13865	72.9	PuT2_13875	69.9	PuT2_11155	62.5	PuT2_13855	57.7
III	Axy	Achromobacter xylosoxidans A8	CP002287	AXYL_02473	65.4	AXYL_02474	54.6	AXYL_02475	61.4	AXYL_02471	58	AXYL_02470	43.7	AXYL_02469	80.8	AXYL_02468	65.6	AXYL_02464	70.8	AXYL_02466	77.7	AXYL_02465	72.4	AXYL_02467	72.2	AXYL_00363	64.2	AXYL_02461	50.2
IV	Var	Variovorax paradoxus S110	CP001635	Vapar_4287	62.8	Vapar_4286	49.8	Vapar_4285	55.9	Vapar_4288	47.6	Vapar_4289	39.4	Vapar_4290	70.8	Vapar_4291	54.6	Vapar_4292	61.3	Vapar_4293	66	Vapar_4284	52.9	Vapar_4294	58.2	Vapar_0652	63.2	Vapar_4283	39.5
V	Aka	Advenella kashmirensis W13003	AYXT01000009	W822_06865	68.2	W822_06870	59.9	W822_06875	61.6	W822_06855	63.4	W822_06850	44.6	W822_06845	85.7	W822_06840	65.6	W822_06820	72.4	W822_06830	79.1	W822_06825	70.3	W822_06835	64.1	W822_06905	76.6	W822_06895	53.4
VI	APi	Achromobacter piechaudii ATCC 43553	GG770409	HMPREF0004_2811	65.7	HMPREF0004_2812	55	HMPREF0004_2813	59.8	HMPREF0004_2809	58	HMPREF0004_2808	45	HMPREF0004_2807	81.1	HMPREF0004_2806	68.6	HMPREF0004_2801	71.2	HMPREF0004_2804	76.9	HMPREF0004_2803	71.3	HMPREF0004_2805	72.2	HMPREF0004_2802	61.4	HMPREF0004_2799	50.8
VII	Ban	Bordetella ansorpii NCTC13364	FKBS01000008	SAMEA1982600_00864	64.9	SAMEA1982600_00865	51.1	SAMEA1982600_00866	59.5	SAMEA1982600_00862	52.8	SAMEA1982600_00861	43.1	SAMEA1982600_00860	79.9	SAMEA1982600_00859	68.6	SAMEA1982600_00872	69.3	SAMEA1982600_00875	77.4	SAMEA1982600_00874	71	SAMEA1982600_00876	68.9	SAMEA1982600_00873	61	SAMEA1982600_00858	51.8
VIII	Ral	Ralstonia eutropha JMP134	CP000091	Reut_B3790	61.7	Reut_B3791	54.3	Reut_B3792	55.3	Reut_B3778	50.9	Reut_B3777	44.1	Reut_B3776	76.9	Reut_B3775	60.9	Reut_B3785	68.1	Reut_B3788	76.5	Reut_B3787	71.5	Reut_B3789	69.2	Reut_B3786	60.6	Reut_B3774	48.1
IX	Var2	Variovorax sp. JS1663	LYMK01000026	A8M77_20700	64.7	A8M77_20705	51.4	A8M77_20710	53.8	A8M77_20680	57.6	A8M77_20675	40.3	A8M77_20670	78.5	A8M77_20665	61.4	A8M77_20650	68.7	A8M77_20635	74.6	A8M77_20640	62.9	A8M77_20630	69.5	A8M77_20645	59.6	A8M77_20660	42.2
X	Bce	Burkholderia cepacia JBK9	CP013732	P350_37040	60.5	P350_37035	50.7	P350_37030	50.1	P350_37060	45.1	P350_37055	38.6	P350_37050	73.4	P350_37045	54.6	P350_37025	68.5	P350_37010	75.1	P350_37015	64	P350_37005	64.6	P350_37020	59.8	P350_36990	40.4
XI	Pfl	Pseudomonas fluorescens C8	NZ_LACC01000006	VC35_RS04335	63.5	VC35_RS04330	46.7	VC35_RS04325	51.9	VC35_RS04340	50.9	VC35_RS04345	39.8	VC35_RS04350	79	VC35_RS04355	57.2	VC35_RS04385	60.6	VC35_RS04370	74	VC35_RS04375	62.3	VC35_RS04365	67.1	VC35_RS04380	60.2	VC35_RS04360	39.5
XII	Oar	Octadecabacter arcticus 238	CP003742	OA238_c08240	50.5	OA238_c08230	44.4	OA238_c08220	37.3	OA238_c08200	40	OA238_c08200	36	OA238_c08200	64	OA238_c08210	50	OA238_c08190	62.6	OA238_c08170	37.3	OA238_c08160	50.3	OA238_c08180	35.9	OA238_c08150	58.4	OA238_c08250	33.1
XIII	Pse	Paracoccus seriniphilus DSM 14827	FZQB01000005	SAMN05444959_10516	52.1	SAMN05444959_10515	40.5	SAMN05444959_10514	37.6	SAMN05444959_10512	47	SAMN05444959_10512	37	SAMN05444959_10512	68	SAMN05444959_10513	43.7	SAMN05444959_10511	61.6	SAMN05444959_1055	39.8	SAMN05444959_1056	49.6	SAMN05444959_1054	35.1	SAMN05444959_1059	58.4	SAMN05444959_10517	34.2
XIV	Abr	Afipia broomeae GAS525	NZ_PGEV01000001	BKA77_RS03870	51.9	BKA77_RS03875	39.6	BKA77_RS03880	40.6	BKA77_RS03860	38	BKA77_RS03860	34	BKA77_RS03860	65	BKA77_RS03865	39.4	BKA77_RS03835	59.4	BKA77_RS03820	70.3	BKA77_RS03825	65.6	BKA77_RS03815	66.5	BKA77_RS03830	59	BKA77_RS03840	31.8
XV	Bsp	Bradyrhizobium sp. C9	NWTG01000021	CO675_30705	52.5	CO675_30700	37.5	CO675_30690	38	CO675_30715	38	CO675_30715	39	CO675_30715	68	CO675_30710	39.6	CO675_30675	64.8	CO675_30660	72.8	CO675_30665	63.2	CO675_30655	58	CO675_30670	56.1	CO675_30685	32.6
Table S2	Identities (percent) of amino acid sequences between Pic proteins of strain A. faecalis JQ135 and representative homologs.
